# Genomic Informational Field Theory (GIFT) to identify genetic associations of a complex trait using a small sample size

**DOI:** 10.1101/2025.08.15.670531

**Authors:** Panagiota Kyratzi, Scott Gadsby, Edd Knowles, Patricia Harris, Nicola Menzies-Gow, Jonathan Elliott, Andras Paldi, Jonathan Wattis, Cyril Rauch

**Author notes:** Correspondence: Cyril Rauch.

## Abstract

Genome-wide association studies (GWAS) are commonly used to investigate the genetic basis of complex traits. However, to be adequately powered they typically require large sample sizes to provide precise inferences. To address this challenge, this paper introduces GIFT, a novel data analytic method that enhances the power of genetic analyses, enabling the use of smaller datasets without compromising precision. In a small cohort of 157 ponies, GIFT was applied to examine the complex trait of “height at withers”, comparing its performance to traditional GWAS. GIFT enabled the identification genetic loci linked to insulin physiology validating, in turn, a long-standing hypothesis that “height at withers” is associated with insulin physiology in equids, potentially promoting equine metabolic syndrome (EMS). By redefining correlations between single nucleotide polymorphisms (SNPs), GIFT provides new insights into linkage disequilibrium and reveals underlying gene network structures. This, in turn, enables the distinction between core and peripheral genes within these networks. By reducing the time and cost associated with large-scale genotype–phenotype mapping studies without sacrificing statistical robustness, GIFT broadens access to quantitative genetic research, allowing smaller-scale studies to investigate the genetic architecture of complex traits with greater resolution.

**NEW & NOTEWORTHY:** Inferring genotype–phenotype associations typically require large sample sizes, limiting many genetic studies. GIFT, a novel data analytics tool, overcomes this by enabling accurate association mapping in small datasets. We further show how GIFT’s extended framework infers linkage disequilibrium and gene networks, distinguishing core from peripheral genes involved in complex traits. This advancement enhances understanding of biological architecture and enables high-resolution genetic research in limited cohorts, offering a powerful, cost-effective alternative to traditional large-scale approaches.
