## Supplemental Data S3 for "Genomic Informational Field Theory (GIFT) to identify genetic associations of a complex trait using a small sample size"

### Sheet: GWAS 99%-Bonferroni Correction
rs	chr	ps	source	type	start	end	gene_id	gene_version	gene_name	gene_source	gene_biotype	mlog10_pGWAS
AX-104329712	6	82564015	ensembl	gene	82553164	82750039	ENSECAG00000040252	3	HMGA2	ensembl	protein_coding	6.93534
AX-104099160	6	82570919	ensembl	gene	82553164	82750039	ENSECAG00000040252	3	HMGA2	ensembl	protein_coding	7.45234
AX-103985001	6	82576990	ensembl	gene	82553164	82750039	ENSECAG00000040252	3	HMGA2	ensembl	protein_coding	7.12435
AX-103957686	6	82585066	ensembl	gene	82553164	82750039	ENSECAG00000040252	3	HMGA2	ensembl	protein_coding	7.44562
AX-103720143	6	82610088	ensembl	gene	82553164	82750039	ENSECAG00000040252	3	HMGA2	ensembl	protein_coding	6.68834

### Sheet: GWAS 95%-Boneferroni Correction
rs	chr	ps	source	type	start	end	gene_id	gene_version	gene_name	gene_source	gene_biotype	mlog10_pGWAS
AX-104261765	6	82504801	ensembl	gene	82494439	82522047	ENSECAG00000057296	1		ensembl	lncRNA	6.61312
AX-103724348	6	82512256	ensembl	gene	82494439	82522047	ENSECAG00000057296	1		ensembl	lncRNA	6.02158
AX-103724348	6	82512256	ensembl	gene	82508219	82514496	ENSECAG00000051733	1		ensembl	lncRNA	6.02158
AX-104329712	6	82564015	ensembl	gene	82553164	82750039	ENSECAG00000040252	3	HMGA2	ensembl	protein_coding	6.93534
AX-104099160	6	82570919	ensembl	gene	82553164	82750039	ENSECAG00000040252	3	HMGA2	ensembl	protein_coding	7.45234
AX-103985001	6	82576990	ensembl	gene	82553164	82750039	ENSECAG00000040252	3	HMGA2	ensembl	protein_coding	7.12435
AX-103957686	6	82585066	ensembl	gene	82553164	82750039	ENSECAG00000040252	3	HMGA2	ensembl	protein_coding	7.44562
AX-103720143	6	82610088	ensembl	gene	82553164	82750039	ENSECAG00000040252	3	HMGA2	ensembl	protein_coding	6.68834
AX-104443430	18	17588326	ensembl	gene	16943766	17861334	ENSECAG00000017122	4	NCKAP5	ensembl	protein_coding	5.97392

### Sheet: GIFT 99%-Bonferroni Correction 
NAME	CHRM	POSITION	source	type	start	end	gene_id	gene_version	gene_name	gene_source	gene_biotype	mlog10_pGIFT
AX-103149967	2	66597482	ensembl	gene	66540716	66624078	ENSECAG00000022089	3	CBR4	ensembl	protein_coding	6.99911
AX-103149967	2	66597482	ensembl	gene	66585235	66968142	ENSECAG00000023122	4	PALLD	ensembl	protein_coding	6.99911
AX-104261765	6	82504801	ensembl	gene	82494439	82522047	ENSECAG00000057296	1		ensembl	lncRNA	7.94628
AX-103724348	6	82512256	ensembl	gene	82494439	82522047	ENSECAG00000057296	1		ensembl	lncRNA	7.62065
AX-103724348	6	82512256	ensembl	gene	82508219	82514496	ENSECAG00000051733	1		ensembl	lncRNA	7.62065
AX-104329712	6	82564015	ensembl	gene	82553164	82750039	ENSECAG00000040252	3	HMGA2	ensembl	protein_coding	7.51688
AX-103119155	6	82569461	ensembl	gene	82553164	82750039	ENSECAG00000040252	3	HMGA2	ensembl	protein_coding	6.90426
AX-104099160	6	82570919	ensembl	gene	82553164	82750039	ENSECAG00000040252	3	HMGA2	ensembl	protein_coding	7.68493
AX-103985001	6	82576990	ensembl	gene	82553164	82750039	ENSECAG00000040252	3	HMGA2	ensembl	protein_coding	7.72379
AX-103957686	6	82585066	ensembl	gene	82553164	82750039	ENSECAG00000040252	3	HMGA2	ensembl	protein_coding	7.66214
AX-104407372	6	82595867	ensembl	gene	82553164	82750039	ENSECAG00000040252	3	HMGA2	ensembl	protein_coding	7.40798
AX-103720143	6	82610088	ensembl	gene	82553164	82750039	ENSECAG00000040252	3	HMGA2	ensembl	protein_coding	7.37124
AX-103570564	6	82626628	ensembl	gene	82553164	82750039	ENSECAG00000040252	3	HMGA2	ensembl	protein_coding	6.91595
AX-104002682	6	82631991	ensembl	gene	82553164	82750039	ENSECAG00000040252	3	HMGA2	ensembl	protein_coding	6.98187
AX-104249207	6	82637310	ensembl	gene	82553164	82750039	ENSECAG00000040252	3	HMGA2	ensembl	protein_coding	6.65744
AX-103533117	6	82688003	ensembl	gene	82553164	82750039	ENSECAG00000040252	3	HMGA2	ensembl	protein_coding	7.03198
AX-103770537	6	82689358	ensembl	gene	82553164	82750039	ENSECAG00000040252	3	HMGA2	ensembl	protein_coding	6.70218
AX-103240753	6	82720694	ensembl	gene	82553164	82750039	ENSECAG00000040252	3	HMGA2	ensembl	protein_coding	6.91125
AX-104833048	6	82733036	ensembl	gene	82553164	82750039	ENSECAG00000040252	3	HMGA2	ensembl	protein_coding	6.78536

### Sheet: GIFT 95%-Bonferroni Correction 
NAME	CHRM	POSITION	source	type	start	end	gene_id	gene_version	gene_name	gene_source	gene_biotype	mlog10_pGIFT
AX-104235787	2	65544902	ensembl	gene	65479308	65553584	ENSECAG00000050428	1		ensembl	lncRNA	6.18253
AX-103852495	2	65544966	ensembl	gene	65479308	65553584	ENSECAG00000050428	1		ensembl	lncRNA	6.10043
AX-102993923	2	65545901	ensembl	gene	65479308	65553584	ENSECAG00000050428	1		ensembl	lncRNA	5.99699
AX-103149967	2	66597482	ensembl	gene	66540716	66624078	ENSECAG00000022089	3	CBR4	ensembl	protein_coding	6.99911
AX-103149967	2	66597482	ensembl	gene	66585235	66968142	ENSECAG00000023122	4	PALLD	ensembl	protein_coding	6.99911
AX-104261765	6	82504801	ensembl	gene	82494439	82522047	ENSECAG00000057296	1		ensembl	lncRNA	7.94628
AX-103724348	6	82512256	ensembl	gene	82494439	82522047	ENSECAG00000057296	1		ensembl	lncRNA	7.62065
AX-103724348	6	82512256	ensembl	gene	82508219	82514496	ENSECAG00000051733	1		ensembl	lncRNA	7.62065
AX-104329712	6	82564015	ensembl	gene	82553164	82750039	ENSECAG00000040252	3	HMGA2	ensembl	protein_coding	7.51688
AX-103119155	6	82569461	ensembl	gene	82553164	82750039	ENSECAG00000040252	3	HMGA2	ensembl	protein_coding	6.90426
AX-104099160	6	82570919	ensembl	gene	82553164	82750039	ENSECAG00000040252	3	HMGA2	ensembl	protein_coding	7.68493
AX-103985001	6	82576990	ensembl	gene	82553164	82750039	ENSECAG00000040252	3	HMGA2	ensembl	protein_coding	7.72379
AX-103957686	6	82585066	ensembl	gene	82553164	82750039	ENSECAG00000040252	3	HMGA2	ensembl	protein_coding	7.66214
AX-104407372	6	82595867	ensembl	gene	82553164	82750039	ENSECAG00000040252	3	HMGA2	ensembl	protein_coding	7.40798
AX-103720143	6	82610088	ensembl	gene	82553164	82750039	ENSECAG00000040252	3	HMGA2	ensembl	protein_coding	7.37124
AX-103570564	6	82626628	ensembl	gene	82553164	82750039	ENSECAG00000040252	3	HMGA2	ensembl	protein_coding	6.91595
AX-104002682	6	82631991	ensembl	gene	82553164	82750039	ENSECAG00000040252	3	HMGA2	ensembl	protein_coding	6.98187
AX-104249207	6	82637310	ensembl	gene	82553164	82750039	ENSECAG00000040252	3	HMGA2	ensembl	protein_coding	6.65744
AX-104667653	6	82644800	ensembl	gene	82553164	82750039	ENSECAG00000040252	3	HMGA2	ensembl	protein_coding	6.403
AX-103533117	6	82688003	ensembl	gene	82553164	82750039	ENSECAG00000040252	3	HMGA2	ensembl	protein_coding	7.03198
AX-103770537	6	82689358	ensembl	gene	82553164	82750039	ENSECAG00000040252	3	HMGA2	ensembl	protein_coding	6.70218
AX-103437409	6	82696455	ensembl	gene	82553164	82750039	ENSECAG00000040252	3	HMGA2	ensembl	protein_coding	6.53435
AX-103457329	6	82705547	ensembl	gene	82553164	82750039	ENSECAG00000040252	3	HMGA2	ensembl	protein_coding	6.04969
AX-104236236	6	82716863	ensembl	gene	82553164	82750039	ENSECAG00000040252	3	HMGA2	ensembl	protein_coding	6.14649
AX-103240753	6	82720694	ensembl	gene	82553164	82750039	ENSECAG00000040252	3	HMGA2	ensembl	protein_coding	6.91125
AX-104833048	6	82733036	ensembl	gene	82553164	82750039	ENSECAG00000040252	3	HMGA2	ensembl	protein_coding	6.78536
AX-104350590	6	82812947	ensembl	gene	82811702	82861418	ENSECAG00000006721	4	TMBIM4	ensembl	protein_coding	5.98994
AX-104889762	18	77240914	ensembl	gene	77134760	77269144	ENSECAG00000024325	4	KIAA2012	ensembl	protein_coding	6.27089
AX-104889762	18	77240914	ensembl	gene	77234685	77273032	ENSECAG00000024693	4	SUMO1	ensembl	protein_coding	6.27089
AX-104732374	20	38846767	ensembl	gene	38768949	39147621	ENSECAG00000018393	4	BTBD9	ensembl	protein_coding	6.02291
AX-103342938	20	38849099	ensembl	gene	38768949	39147621	ENSECAG00000018393	4	BTBD9	ensembl	protein_coding	6.02291
