## Supplemental Figure S4 for "Genomic Informational Field Theory (GIFT) to identify genetic associations of a complex trait using a small sample size"

### Sheet: HMGA2 _ r^2 measure of LD
	SNPId
SNPId		AX-104329712	AX-103119155	AX-104099160	AX-103985001	AX-103957686	AX-104407372	AX-103720143	AX-103570564	AX-104002682	AX-104249207	AX-104667653	AX-103533117	AX-103770537	AX-103437409	AX-103457329	AX-104236236	AX-103240753	AX-104833048
	AX-104329712	1	0.664882	0.681027	0.886375	0.648542	0.752221	0.761015	0.672413	0.645726	0.618942	0.689378	0.572997	0.540415	0.576167	0.206718	0.521378	0.544262	0.550466
	AX-103119155		1	0.516534	0.767833	0.488166	0.799082	0.573256	0.713478	0.475479	0.683505	0.431285	0.437209	0.475977	0.439448	0.244226	0.431429	0.412076	0.416482
	AX-104099160			1	0.672299	0.952204	0.499262	0.773258	0.61364	0.666592	0.598284	0.515876	0.579183	0.540393	0.576377	0.143	0.473707	0.54814	0.556056
	AX-103985001				1	0.639969	0.666748	0.751046	0.661124	0.636742	0.629564	0.612901	0.585899	0.552299	0.568003	0.210182	0.51229	0.536098	0.542192
	AX-103957686					1	0.533594	0.830602	0.670622	0.712756	0.654449	0.560861	0.61891	0.559712	0.616369	0.174065	0.512241	0.586263	0.594995
	AX-104407372						1	0.626586	0.777355	0.521117	0.742759	0.561834	0.499654	0.542637	0.481535	0.2796	0.495498	0.472225	0.477481
	AX-103720143							1	0.782706	0.864426	0.763829	0.682366	0.773464	0.70109	0.777229	0.205849	0.644631	0.739859	0.748878
	AX-103570564								1	0.663537	0.883375	0.507329	0.5894	0.512443	0.595959	0.266073	0.554151	0.581285	0.587896
	AX-104002682									1	0.716637	0.815161	0.901187	0.826765	0.908193	0.192288	0.74578	0.840711	0.851257
	AX-104249207										1	0.539272	0.66367	0.584832	0.648607	0.272962	0.585537	0.633619	0.641044
	AX-104667653											1	0.754655	0.699013	0.739415	0.218753	0.727015	0.676904	0.68489
	AX-103533117												1	0.925504	0.969877	0.177356	0.749992	0.886809	0.898573
	AX-103770537													1	0.908193	0.173592	0.70021	0.816785	0.826979
	AX-103437409														1	0.179113	0.752691	0.884109	0.896644
	AX-103457329															1	0.206655	0.175195	0.176929
	AX-104236236																1	0.857252	0.867397
	AX-103240753																	1	0.987673
	AX-104833048																		1

### Sheet: Sheet1
	SNPId
SNPId		AX-104329712	AX-103119155	AX-104099160	AX-103985001	AX-103957686	AX-104407372	AX-103720143	AX-103570564	AX-104002682	AX-104249207	AX-104667653	AX-103533117	AX-103770537	AX-103437409	AX-103457329	AX-104236236	AX-103240753	AX-104833048
	AX-104329712	1	0.979428	0.989781	0.996255	0.981733	0.933435	0.993002	0.980506	0.983314	0.979699	0.979703	0.962944	0.9579	0.952474	0.831708	0.958009	0.961307	0.961057
	AX-103119155		1	0.972276	0.982063	0.975465	0.969709	0.966373	0.988565	0.947724	0.977709	0.968639	0.913917	0.912884	0.897859	0.900431	0.927568	0.919116	0.916504
	AX-104099160			1	0.987265	0.9938	0.926578	0.99524	0.979699	0.983812	0.985012	0.969748	0.962425	0.957628	0.951332	0.838047	0.957793	0.961773	0.960464
	AX-103985001				1	0.981296	0.931224	0.989834	0.980432	0.980927	0.974003	0.979163	0.958492	0.952351	0.949201	0.841389	0.955096	0.957249	0.9569
	AX-103957686					1	0.94458	0.985913	0.987479	0.971204	0.98196	0.970024	0.942719	0.937601	0.934418	0.872691	0.948789	0.947793	0.94946
	AX-104407372						1	0.914234	0.963189	0.88664	0.935434	0.946476	0.839338	0.841302	0.823132	0.928723	0.867784	0.849118	0.85268
	AX-103720143							1	0.974099	0.993872	0.981142	0.974281	0.977649	0.973154	0.968248	0.815616	0.968608	0.975241	0.974064
	AX-103570564								1	0.957386	0.985559	0.965948	0.926139	0.9206	0.915414	0.901353	0.944277	0.938155	0.939754
	AX-104002682									1	0.964908	0.968729	0.991816	0.988132	0.986364	0.784532	0.979853	0.989367	0.988308
	AX-104249207										1	0.948556	0.944714	0.940547	0.92757	0.864384	0.94867	0.948931	0.943897
	AX-104667653											1	0.937202	0.934926	0.928055	0.843533	0.951266	0.941411	0.94128
	AX-103533117												1	0.997575	0.996266	0.727635	0.974744	0.991132	0.990058
	AX-103770537													1	0.993039	0.723338	0.967426	0.984435	0.984121
	AX-103437409														1	0.709408	0.970493	0.988093	0.991786
	AX-103457329															1	0.791457	0.761071	0.755281
	AX-104236236																1	0.991923	0.98671
	AX-103240753																	1	0.995808
	AX-104833048																		1
