## Supplemental Data S5 for "Genomic Informational Field Theory (GIFT) to identify genetic associations of a complex trait using a small sample size"

### Sheet: r^2 measure of LD
	SNPId
SNPId		AX-104235787	AX-103852495	AX-102993923	AX-103149967	AX-103710624	AX-104415011	AX-104261765	AX-103724348	AX-104329712	AX-103119155	AX-104099160	AX-103985001	AX-103957686	AX-104407372	AX-103720143	AX-103570564	AX-104002682	AX-104249207	AX-104667653	AX-103533117	AX-103770537	AX-103437409	AX-103457329	AX-104236236	AX-103240753	AX-104833048	AX-104147573	AX-104350590	AX-102979652	AX-103906831	AX-104889762	AX-104732374	AX-103342938	AX-104081170
	AX-104235787	1	0.964531	0.986458	0.149995	0.0214525	0.0444889	0.0360378	0.0340782	0.0401786	0.0221724	0.033975	0.033463	0.0256325	0.0205015	0.033345	0.0266231	0.0541149	0.022269	0.0540342	0.0551236	0.0490394	0.0581942	0.000750093	0.0706041	0.061824	0.0594563	0.0072883	0.0145983	0.0571392	0.0101214	0.00255066	0.0176362	0.0176362	0.00977069
	AX-103852495		1	0.977182	0.16025	0.0211416	0.042274	0.0337871	0.0314724	0.0370287	0.0219042	0.0324822	0.0304919	0.0242853	0.020434	0.0314889	0.0273788	0.0521743	0.0227717	0.051044	0.0536359	0.0472019	0.0566207	0.000235156	0.0648845	0.0569233	0.0569471	0.00739984	0.0155859	0.0526309	0.0140105	0.00316022	0.0153233	0.0153233	0.0110872
	AX-102993923			1	0.154477	0.0189399	0.0411826	0.0330363	0.0310071	0.0365865	0.0222631	0.031163	0.0302058	0.0231969	0.0206576	0.0306243	0.0271158	0.0505401	0.0226449	0.0500269	0.051738	0.0457123	0.0546249	0.000751869	0.0664567	0.0581633	0.0558304	0.00840504	0.0161881	0.0570159	0.0114194	0.00212301	0.0187017	0.0187017	0.00972984
	AX-103149967				1	0.000101731	0.0376428	0.0376543	0.0329178	0.0404714	0.0564939	0.0264335	0.0375393	0.0245268	0.0468802	0.0289966	0.054741	0.0502958	0.0406221	0.0547821	0.0454597	0.0416349	0.0485351	0.00206963	0.0489097	0.0450808	0.044894	0.0303059	0.0399145	0.0265366	1.20195e-05	0.000833018	0.0262883	0.0262883	0.0331477
	AX-103710624					1	0.0112843	0.0117186	0.00897022	0.00769444	0.000881862	0.00798217	0.00827846	0.00746889	0.00236215	0.00840158	0.00318186	0.00926433	0.0032166	0.00450023	0.0132396	0.0126666	0.0143332	0.000266292	0.0322421	0.0243574	0.0250824	0.000383543	0.00206526	0.000391651	0.00857863	0.00384429	0.00727985	0.00727985	0.00138833
	AX-104415011						1	0.925315	0.833795	0.781052	0.588442	0.799272	0.770821	0.759796	0.575129	0.899978	0.705626	0.770541	0.691815	0.594128	0.70703	0.658096	0.709363	0.157498	0.581211	0.674659	0.682898	0.319593	0.352654	0.115952	0.0615286	0.00369522	0.00600485	0.00600485	0.0253925
	AX-104261765							1	0.829741	0.775157	0.641733	0.781214	0.835253	0.744098	0.563969	0.877142	0.69808	0.750653	0.663437	0.591525	0.689989	0.639379	0.693005	0.185972	0.561839	0.658108	0.665981	0.339885	0.377418	0.112754	0.0609324	0.00331193	0.00871315	0.00871315	0.0216494
	AX-103724348								1	0.815172	0.620295	0.703772	0.710602	0.668988	0.679233	0.788866	0.620486	0.670231	0.568679	0.632643	0.615909	0.670635	0.618841	0.175059	0.525761	0.585843	0.592668	0.289009	0.271498	0.100126	0.0624582	0.00730251	0.0110371	0.0110371	0.0225209
	AX-104329712									1	0.664882	0.681027	0.886375	0.648542	0.752221	0.761015	0.672413	0.645726	0.618942	0.689378	0.572997	0.540415	0.576167	0.206718	0.521378	0.544262	0.550466	0.33456	0.315902	0.107018	0.08667	0.00661966	0.0107889	0.0107889	0.0283929
	AX-103119155										1	0.516534	0.767833	0.488166	0.799082	0.573256	0.713478	0.475479	0.683505	0.431285	0.437209	0.475977	0.439448	0.244226	0.431429	0.412076	0.416482	0.322449	0.379797	0.0758628	0.0359601	0.0103184	0.00632474	0.00632474	0.0283657
	AX-104099160											1	0.672299	0.952204	0.499262	0.773258	0.61364	0.666592	0.598284	0.515876	0.579183	0.540393	0.576377	0.143	0.473707	0.54814	0.556056	0.243048	0.26431	0.0826064	0.0520561	0.0111131	0.00185239	0.00185239	0.0194828
	AX-103985001												1	0.639969	0.666748	0.751046	0.661124	0.636742	0.629564	0.612901	0.585899	0.552299	0.568003	0.210182	0.51229	0.536098	0.542192	0.339699	0.377105	0.09928	0.0684706	0.00441172	0.0116696	0.0116696	0.0308964
	AX-103957686													1	0.533594	0.830602	0.670622	0.712756	0.654449	0.560861	0.61891	0.559712	0.616369	0.174065	0.512241	0.586263	0.594995	0.272889	0.289836	0.0870536	0.0445718	0.0102237	0.00147907	0.00147907	0.0156572
	AX-104407372														1	0.626586	0.777355	0.521117	0.742759	0.561834	0.499654	0.542637	0.481535	0.2796	0.495498	0.472225	0.477481	0.340948	0.317311	0.0824187	0.0363205	0.0158896	0.0061978	0.0061978	0.0222412
	AX-103720143															1	0.782706	0.864426	0.763829	0.682366	0.773464	0.70109	0.777229	0.205849	0.644631	0.739859	0.748878	0.34946	0.378163	0.121752	0.0624573	0.00286607	0.00483596	0.00483596	0.0180513
	AX-103570564																1	0.663537	0.883375	0.507329	0.5894	0.512443	0.595959	0.266073	0.554151	0.581285	0.587896	0.389959	0.431325	0.107902	0.0434111	0.019734	0.00293608	0.00293608	0.0170964
	AX-104002682																	1	0.716637	0.815161	0.901187	0.826765	0.908193	0.192288	0.74578	0.840711	0.851257	0.32473	0.384803	0.120704	0.0673059	0.00124765	0.0024527	0.0024527	0.0212476
	AX-104249207																		1	0.539272	0.66367	0.584832	0.648607	0.272962	0.585537	0.633619	0.641044	0.421511	0.441949	0.109198	0.0475709	0.011998	0.000254313	0.000254313	0.018278
	AX-104667653																			1	0.754655	0.699013	0.739415	0.218753	0.727015	0.676904	0.68489	0.271975	0.267523	0.11068	0.0663215	0.000357809	0.00682249	0.00682249	0.0309354
	AX-103533117																				1	0.925504	0.969877	0.177356	0.749992	0.886809	0.898573	0.317518	0.351811	0.110944	0.0598109	0.000735607	0.00270559	0.00270559	0.0123064
	AX-103770537																					1	0.908193	0.173592	0.70021	0.816785	0.826979	0.268933	0.312551	0.0921059	0.0459892	0.00104181	0.00326825	0.00326825	0.0158906
	AX-103437409																						1	0.179113	0.752691	0.884109	0.896644	0.319773	0.371324	0.109144	0.0590705	0.000272563	0.00307007	0.00307007	0.012346
	AX-103457329																							1	0.206655	0.175195	0.176929	0.34841	0.288049	0.065459	0.0294498	0.0113146	0.00156585	0.00156585	0.0148749
	AX-104236236																								1	0.857252	0.867397	0.268973	0.359874	0.0874107	0.0445814	0.000536302	0.000583374	0.000583374	0.00922395
	AX-103240753																									1	0.987673	0.332821	0.384261	0.0862009	0.0551258	0.000557323	0.00124348	0.00124348	0.00748316
	AX-104833048																										1	0.336515	0.388366	0.0858518	0.0575167	0.000193256	0.000668838	0.000668838	0.0087159
	AX-104147573																											1	0.731959	0.0421209	0.0295446	0.0168632	0.000417199	0.000417199	0.00947868
	AX-104350590																												1	0.0665878	0.0134553	0.011918	0.000475472	0.000475472	0.00390886
	AX-102979652																													1	0.0017509	0.00295387	0.0417826	0.0417826	0.00217523
	AX-103906831																														1	0.0122587	1.86737e-05	1.86737e-05	0.00518317
	AX-104889762																															1	6.20743e-06	6.20743e-06	0.0141886
	AX-104732374																																1	0.999031	0.00944879
	AX-103342938																																	1	0.00944879
	AX-104081170																																		1

### Sheet: rGIFT^2 measure of LD
	SNPId
SNPId		AX-104235787	AX-103852495	AX-102993923	AX-103149967	AX-103710624	AX-104415011	AX-104261765	AX-103724348	AX-104329712	AX-103119155	AX-104099160	AX-103985001	AX-103957686	AX-104407372	AX-103720143	AX-103570564	AX-104002682	AX-104249207	AX-104667653	AX-103533117	AX-103770537	AX-103437409	AX-103457329	AX-104236236	AX-103240753	AX-104833048	AX-104147573	AX-104350590	AX-102979652	AX-103906831	AX-104889762	AX-104732374	AX-103342938	AX-104081170
	AX-104235787	1	0.98892	0.998275	0.623794	0.395595	0.912257	0.914571	0.905649	0.916295	0.877085	0.896897	0.913488	0.887453	0.830777	0.913161	0.892587	0.923877	0.872578	0.917746	0.904713	0.890543	0.905376	0.754221	0.938056	0.928811	0.9294	0.847708	0.886301	0.891149	0.506145	0.719313	0.142714	0.142714	0.836925
	AX-103852495		1	0.989764	0.641822	0.365803	0.914195	0.916964	0.912305	0.921621	0.887655	0.901537	0.9188	0.895434	0.847272	0.916467	0.90035	0.923703	0.875722	0.923735	0.900764	0.889677	0.903919	0.766556	0.932917	0.922308	0.927091	0.859847	0.889584	0.900278	0.482597	0.734953	0.159989	0.159989	0.855074
	AX-102993923			1	0.656871	0.363212	0.912965	0.916601	0.91128	0.923019	0.892142	0.902538	0.920245	0.896182	0.853746	0.916884	0.90459	0.924429	0.881041	0.928184	0.900987	0.888441	0.900025	0.777609	0.936739	0.925002	0.925827	0.864293	0.893877	0.90585	0.477292	0.746017	0.165665	0.165665	0.856082
	AX-103149967				1	0.0118011	0.597785	0.628858	0.649555	0.679709	0.766018	0.658673	0.691291	0.694297	0.836134	0.638807	0.731528	0.615585	0.659347	0.743223	0.552729	0.55666	0.536878	0.843992	0.614191	0.573742	0.572137	0.74505	0.690221	0.794594	0.0514896	0.851708	0.599641	0.599641	0.794405
	AX-103710624					1	0.41286	0.389978	0.356894	0.328347	0.233323	0.333609	0.317241	0.291367	0.146493	0.366211	0.265245	0.415118	0.316024	0.274246	0.489097	0.479846	0.507333	0.0919912	0.438626	0.477668	0.476449	0.209113	0.288169	0.207053	0.874992	0.0988151	0.184855	0.184855	0.138211
	AX-104415011						1	0.997352	0.992053	0.987447	0.950573	0.988648	0.982974	0.972317	0.886006	0.995545	0.958178	0.992614	0.972942	0.958416	0.98491	0.980324	0.976655	0.777898	0.967484	0.977627	0.97728	0.91884	0.936073	0.909	0.575006	0.805364	0.086331	0.086331	0.827663
	AX-104261765							1	0.993958	0.990933	0.958107	0.990325	0.98907	0.976851	0.898458	0.996291	0.96266	0.993726	0.969808	0.969759	0.98276	0.97851	0.975546	0.791995	0.967301	0.975915	0.97627	0.923195	0.936465	0.922456	0.549652	0.822266	0.104736	0.104736	0.837337
	AX-103724348								1	0.992817	0.965884	0.988888	0.984593	0.976693	0.91971	0.993867	0.966824	0.986975	0.974738	0.9744	0.972761	0.972883	0.962151	0.802465	0.958427	0.965147	0.965949	0.939409	0.934327	0.921863	0.519377	0.841026	0.118766	0.118766	0.835042
	AX-104329712									1	0.979428	0.989781	0.996255	0.981733	0.933435	0.993002	0.980506	0.983314	0.979699	0.979703	0.962944	0.9579	0.952474	0.831708	0.958009	0.961307	0.961057	0.947913	0.950953	0.935565	0.49413	0.856279	0.140911	0.140911	0.860873
	AX-103119155										1	0.972276	0.982063	0.975465	0.969709	0.966373	0.988565	0.947724	0.977709	0.968639	0.913917	0.912884	0.897859	0.900431	0.927568	0.919116	0.916504	0.96378	0.960324	0.956319	0.385384	0.910652	0.207959	0.207959	0.904805
	AX-104099160											1	0.987265	0.9938	0.926578	0.99524	0.979699	0.983812	0.985012	0.969748	0.962425	0.957628	0.951332	0.838047	0.957793	0.961773	0.960464	0.952969	0.957695	0.930373	0.488348	0.854763	0.124908	0.124908	0.869829
	AX-103985001												1	0.981296	0.931224	0.989834	0.980432	0.980927	0.974003	0.979163	0.958492	0.952351	0.949201	0.841389	0.955096	0.957249	0.9569	0.940712	0.952828	0.946251	0.482776	0.860331	0.151832	0.151832	0.876171
	AX-103957686													1	0.94458	0.985913	0.987479	0.971204	0.98196	0.970024	0.942719	0.937601	0.934418	0.872691	0.948789	0.947793	0.94946	0.967555	0.964294	0.938783	0.433336	0.877666	0.153646	0.153646	0.891781
	AX-104407372														1	0.914234	0.963189	0.88664	0.935434	0.946476	0.839338	0.841302	0.823132	0.928723	0.867784	0.849118	0.85268	0.97025	0.918417	0.938714	0.269721	0.943479	0.294826	0.294826	0.901634
	AX-103720143															1	0.974099	0.993872	0.981142	0.974281	0.977649	0.973154	0.968248	0.815616	0.968608	0.975241	0.974064	0.942438	0.951551	0.928502	0.525938	0.837562	0.112782	0.112782	0.850245
	AX-103570564																1	0.957386	0.985559	0.965948	0.926139	0.9206	0.915414	0.901353	0.944277	0.938155	0.939754	0.974044	0.974924	0.942714	0.407872	0.891332	0.177392	0.177392	0.898716
	AX-104002682																	1	0.964908	0.968729	0.991816	0.988132	0.986364	0.784532	0.979853	0.989367	0.988308	0.917574	0.939533	0.914654	0.564817	0.807728	0.0924252	0.0924252	0.823638
	AX-104249207																		1	0.948556	0.944714	0.940547	0.92757	0.864384	0.94867	0.948931	0.943897	0.964891	0.970118	0.915525	0.47049	0.863639	0.118413	0.118413	0.858514
	AX-104667653																			1	0.937202	0.934926	0.928055	0.843533	0.951266	0.941411	0.94128	0.944879	0.929494	0.949982	0.414295	0.868991	0.205013	0.205013	0.875764
	AX-103533117																				1	0.997575	0.996266	0.727635	0.974744	0.991132	0.990058	0.878072	0.911319	0.872796	0.634458	0.761653	0.053997	0.053997	0.765639
	AX-103770537																					1	0.993039	0.723338	0.967426	0.984435	0.984121	0.875188	0.90076	0.870656	0.6268	0.767433	0.0544626	0.0544626	0.757418
	AX-103437409																						1	0.709408	0.970493	0.988093	0.991786	0.86315	0.89745	0.861095	0.645416	0.741024	0.0498654	0.0498654	0.756275
	AX-103457329																							1	0.791457	0.761071	0.755281	0.907913	0.897599	0.89937	0.173532	0.899894	0.338426	0.338426	0.900779
	AX-104236236																								1	0.991923	0.98671	0.903635	0.946773	0.893304	0.542144	0.77365	0.0916882	0.0916882	0.821815
	AX-103240753																									1	0.995808	0.893293	0.937855	0.87915	0.598838	0.761756	0.0662823	0.0662823	0.791154
	AX-104833048																										1	0.893342	0.929505	0.877193	0.600489	0.760228	0.0671403	0.0671403	0.792729
	AX-104147573																											1	0.954838	0.914718	0.33253	0.902724	0.202094	0.202094	0.889598
	AX-104350590																												1	0.912798	0.409346	0.845284	0.145066	0.145066	0.895695
	AX-102979652																													1	0.344459	0.888063	0.26945	0.26945	0.920774
	AX-103906831																														1	0.213493	0.0976912	0.0976912	0.228404
	AX-104889762																															1	0.325059	0.325059	0.851371
	AX-104732374																																1	1	0.322481
	AX-103342938																																	1	0.322481
	AX-104081170																																		1
